# Genetic differentiation and adaptive evolution of buff-tailed bumblebees in Asia

**DOI:** 10.1101/2024.08.13.607144

**Authors:** Long Su, Lele Ding, Paul H. Williams, Yan Liu, Ruijuan Wang, Xiaoyan Dai, Shan Zhao, Haolin Fu, Xiaomeng Zhao, Quangui Wang, Yancan Li, Huiling Sang, Robert M. Waterhouse, Yifan Zhai, Cheng Sun

## Abstract

Bumblebees are ecologically and economically important pollinating insects, so their declines resulting from environmental changes have received intensive attention. Understanding how environmental factors shape the genetic differentiation of natural populations and identifying the genetic basis of local adaptation will provide insights into how species may cope with environmental changes. The buff-tailed bumblebee (*Bombus terrestris*) has a wide natural distribution range and has been successfully domesticated to produce commercial colonies for greenhouse pollination. Previous population genetics studies on *B. terrestris* have mainly focused on populations in Europe; however, populations in Asia, representing the eastern side of its natural distribution, have been less thoroughly sampled. To fill this gap, we collected wild *B. terrestris* samples from Asia, as well as wild *B. terrestris* from Europe and samples from domesticated colonies. We conducted whole-genome resequencing for 77 collected *B. terrestris* workers and performed population genomics analysis. Our results revealed significant genetic differentiation (*F*_ST_= 0.076) between buff-tailed bumblebees in Europe and Asia, along with notable morphological and physiological differences. Consequently, *B. terrestris* in Asia represents a distinct new genetic resource. Demographic analysis suggested that the population size of buff-tailed bumblebees had increased during historic cold periods, confirming their cold-adapted characteristics. Selective sweep analysis identified 331 genes under selection in the genomes of Asian *B. terrestris*, likely involved in their adaptation to high ultraviolet radiation, low temperature, and low precipitation in their habitats. Our research provides insights into the population genetic structure and genetic basis of local adaptation in the buff-tailed bumblebee, which will be useful for its conservation and management.
