## Supplemental Table 3 Resequencing Mapping data for "Genetic differentiation and adaptive evolution of buff-tailed bumblebees in Asia"

### Sheet: MapStat
Sample	Total reads	Mapping rate(%)	Total mapped reads	Multiple mapped reads	Uniquely mapped reads	Read-1	Read-2	Reads map to '+'	Reads map to '-'	Reads mapped in proper pairs	Proper-paired reads map to different chrom	Average depth(X)	Coverage_at_least_1X(%)	Coverage_at_least_4X(%)
ALT1	60338531	93.36	56334946	8585893	47749053	23927372	23821681	23759724	23989329	43420049	9763	30.89	99.46	98.86
ALT2	59654151	95.39	56909122	6995849	49913273	25008832	24904441	24855850	25057423	46539085	7669	32.36	99.47	98.85
ALT3	63611199	95.66	60856358	6328997	54527361	27320237	27207124	27186368	27340993	51110639	7206	35.36	99.44	98.76
ALT4	63013055	95.28	60039969	7624607	52415362	26264906	26150456	26105064	26310298	48740347	7421	34.02	99.46	98.89
ALT5	60992306	95.28	58113625	7293087	50820538	25475301	25345237	25281758	25538780	47181846	6297	32.71	99.26	97.97
ALT6	119996576	93.92	112705201	19452529	93252672	46791149	46461523	46335951	46916721	86174678	10352	58.43	99.56	99.46
ALT7	123119603	93.09	114615431	17767522	96847909	48538308	48309601	48163402	48684507	90131000	8143	60.77	99.56	99.47
BEJ1	95133567	94.01	89443397	18571438	70871959	35524235	35347724	35129475	35742484	63251595	19123	44.7	99.6	99.48
BEJ2	80892647	94.05	76085398	14708434	61376964	30793897	30583067	30485216	30891748	55170151	11547	39.18	99.58	99.45
BEJ3	90418240	94.57	85511905	16700707	68811198	34501876	34309322	34155166	34656032	61535487	16335	43.54	99.59	99.47
BEJ4	77542745	94.98	73653368	15784769	57868599	29025466	28843133	28701654	29166945	51444292	14737	36.89	99.57	99.41
BEJ5	95346283	94.86	90450616	19323838	71126778	35658659	35468119	35251475	35875303	63519076	17431	44.88	99.56	99.35
BEJ6	117565589	94.65	111284123	25191796	86092327	43148822	42943505	42631059	43461268	75823171	27232	53.51	99.57	99.38
EM1	61495421	91.54	56293020	6745208	49547812	24828220	24719592	24671246	24876566	45969444	6968	31.88	99.42	98.63
EM2	61895265	85.82	53120224	6230533	46889691	23496010	23393681	23351911	23537780	43683586	6632	30.31	99.44	98.79
EM3	60727176	93.89	57016852	7883251	49133601	24617674	24515927	24455621	24677980	45124738	7815	31.63	99.49	98.97
EM4	60394566	95.23	57519590	6535415	50984175	25552479	25431696	25396990	25587185	47432540	4903	32.79	99.38	98.46
Fra	49084411	94.73	46500676	20032178	26468498	13297046	13171452	12784761	13683737	21313403	35476	16.74	99.15	89.04
FY1_1	63452384	94.48	59952206	7723265	52228941	26175399	26053542	25997062	26231879	48532552	7985	33.76	99.37	98.49
FY1_2	63741273	92.9	59217390	7398523	51818867	25964147	25854720	25804893	26013974	47964603	6712	33.36	99.41	98.62
FY1_3	62252460	91.1	56716482	5704712	51011770	25558343	25453427	25439282	25572488	48052887	5722	33.22	99.4	98.64
FY1_4	62231623	94.68	58926659	5693775	53232884	26673630	26559254	26542337	26690547	50045797	4893	34.39	99.4	98.6
FY1_5	60205388	93.17	56098841	5611934	50486907	25292899	25194008	25183008	25303899	47462865	6031	32.84	99.52	99.02
FY2_1	64056196	94.69	60654861	5728628	54926233	27521477	27404756	27390227	27536006	51779018	5721	35.47	99.46	98.87
FY2_2	61946045	94.93	58810019	7195089	51614930	25864108	25750822	25704464	25910466	47925437	5874	33.32	99.49	99.07
FY2_3	62475568	94.31	58924095	5396677	53527418	26820347	26707071	26703016	26824402	50458453	4684	34.63	99.48	98.96
FY2_4	61729408	95.79	59131187	5156064	53975123	27039518	26935605	26942401	27032722	51052354	5329	35.05	99.48	98.98
FY2_5	61170084	95.4	58359605	4534160	53825445	26969141	26856304	26873546	26951899	50956687	4371	34.91	99.49	99.04
Ger	89444971	94.82	84811909	28783251	56028658	28164296	27864362	27138255	28890403	48299394	43890	33.74	99.54	99.4
HEBU_1	62547965	94.95	59392812	8634481	50758331	25433825	25324506	25223819	25534512	46702021	7938	32.51	99.37	98.42
HEBU_2	60455961	95.08	57483570	7687860	49795710	24952770	24842940	24780493	25015217	46075073	7640	32.1	99.36	98.41
HEBU_3	63374407	94.85	60112866	8494592	51618274	25863748	25754526	25677838	25940436	47613575	9090	33.4	99.37	98.49
JMN1	63643992	93.41	59453158	9410416	50042742	25076478	24966264	24894358	25148384	45303754	12938	32.31	99.42	98.67
JMN2	64176692	94.72	60792789	7081620	53711169	26924088	26787081	26756485	26954684	49883611	7118	34.65	99.38	98.52
JMN3	66461312	93.32	62027276	5952415	56074861	28104715	27970146	27960672	28114189	52349473	5818	36.08	99.39	98.56
JMN4	63577381	94.29	59951240	9018400	50932840	25523762	25409078	25339162	25593678	46550748	8549	32.86	99.42	98.61
KA1	113388951	93.33	105827064	21175744	84651320	42535101	42116219	42074528	42576792	75728118	24550	54.04	99.58	99.45
KA2	59036920	93.65	55290621	9696785	45593836	22847309	22746527	22663907	22929929	41258919	11920	29.39	99.46	98.78
KA3	60953643	93.93	57258068	10215513	47042555	23577590	23464965	23388587	23653968	42452721	9864	30.38	99.43	98.67
KB1	60455341	93.37	56452788	9836690	46616098	23363930	23252168	23134263	23481835	42234693	7322	29.7	99.26	97.73
KB2	58652809	94.6	55486572	8959711	46526861	23314403	23212458	23123829	23403032	42650958	8102	30.05	99.35	98.31
KB3	82680237	94.52	78154868	16615803	61539065	30940793	30598272	30582371	30956694	54806123	22609	39.63	99.55	99.28
KC1	61276422	94.98	58203780	8798498	49405282	24755108	24650174	24586273	24819009	45503983	8652	32.04	99.44	98.73
KC2	82360268	94.03	77448058	17266359	60181699	30245179	29936520	29897223	30284476	53299067	25226	38.77	99.53	99.21
KD1	79621366	94.56	75290434	17330808	57959626	29108140	28851486	28765792	29193834	51284318	33024	37.21	99.53	99.21
KD2	59916818	93.6	56087621	10978459	45109162	22613442	22495720	22396234	22712928	40307179	9561	28.94	99.37	98.31
KE1	55309885	95.19	52650072	9001986	43648086	21875298	21772788	21694802	21953284	39861045	12424	28.35	99.34	98.25
KE2	119039176	94.39	112361656	20815446	91546210	46067497	45478713	45463709	46082501	84205906	11416	57.11	99.56	99.47
KF1	57970580	95.18	55178787	7160589	48018198	24057731	23960467	23924642	24093556	44820919	6845	31.28	99.41	98.66
KF2	72410422	94.21	68220227	16143414	52076813	26154009	25922804	25857045	26219768	45839907	32358	33.57	99.52	99.09
Kyr	36328608	92.08	33452400	15453978	17998422	9067289	8931133	8374828	9623594	14205919	16508	11.3	96.9	62.62
Rus	40670848	91.81	37342707	15558931	21783776	10954711	10829065	10395816	11387960	17876497	17809	13.6	98.38	77.69
Swe	60097130	94.28	56664413	20929970	35734443	17983724	17750719	17078532	18655911	30480001	35358	21.72	99.48	97.82
Swi1	54370698	94.16	51199877	24019919	27179958	13658897	13521061	12584321	14595637	21721470	35970	16.11	98.9	83.62
Swi2	62075585	93.96	58331677	23273660	35058017	17645813	17412204	16811128	18246889	29225829	48406	21.11	99.43	96.14
Taj	51792271	94.69	49042231	20308877	28733354	14478209	14255145	13646535	15086819	23853377	26584	17.4	99.2	90.91
TC1	99412970	94.93	94380746	19968379	74412367	37372430	37039937	36883138	37529229	66022449	20288	47.15	99.57	99.39
TC2	95977691	94.97	91153502	18333177	72820325	36519368	36300957	36129695	36690630	65257177	20195	46.36	99.57	99.37
TGG1	61855671	94.75	58613219	5899442	52713777	26417381	26296396	26275993	26437784	49477581	6540	34.05	99.41	98.65
TGG2	64094359	94.66	60672737	7363286	53309451	26723633	26585818	26549008	26760443	49300945	6017	34.24	99.44	98.74
TGG3	65867463	94.46	62219334	7486047	54733287	27429503	27303784	27267648	27465639	50834835	7173	35.38	99.51	99.1
TGG4	64500247	93.77	60484029	9023049	51460980	25798388	25662592	25586483	25874497	47003214	11237	33.02	99.48	98.93
TGG5	60824481	94.8	57662685	6145779	51516906	25814670	25702236	25668215	25848691	48139251	5544	33.21	99.42	98.66
Tur1	98790062	94.85	93707616	39919147	53788469	27082405	26706064	26065515	27722954	42146079	63734	32.14	99.53	99.22
Tur2	62243048	94.68	58931758	22424925	36506833	18355068	18151765	17546130	18960703	30730479	41716	22.6	99.47	97.63
Tur3	37487108	94.47	35417741	14879172	20538569	10330428	10208141	9692036	10846533	17455686	20243	12.87	97.79	72.39
UK	92884998	85.13	79077626	24320759	54756867	27499353	27257514	26608404	28148463	48142955	41538	32.58	99.53	99.39
