## Supplemental Table 4 Morphological parameters of Bombus terrestris from Asia and Europe for "Genetic differentiation and adaptive evolution of buff-tailed bumblebees in Asia"

### Sheet: Sheet1
Samples	Proboscis length (mm)	Forewing length (FL) (mm)	Forewing width (FB) (mm)	Cubital vein A (mm)	Cubital vein B (mm)	Wing vein angles (A4)	B4	D7	E9	G18	J10	J16	K19	L13	N23	New angle	Hooks on the right hind wing	Femur length (Fe) (mm)	Tibia length (Ti)	Metabasitarsus length (ML)	Metabasitarsus width (MT)	Length of the third abdominal sternum (S3)	Width of the third abdominal sternum	Width of the fourth abdominal sternum	Length of the genitalia	Width of the genitalia.
Quene1 (Europe)	10.4112	17.5398	6.1315	1.2163	0.2613	63.06	53.73	111.28	13.38	74.73	46.55	105.27	85.78	9.84	78.45	71.83	27	5.408	6.1214	3.9449	1.6187	4.1814	4.1873	4.2405
Quene2 (Europe)	9.7037	18.4261	6.2687	1.3142	0.4067	58.83	53.25	111.96	11.68	79.14	45.94	111.96	87.4	12.03	82.88	72.45	25	6.0861	6.6174	4.4188	1.7232	4.5342	4.1	4.2082
Quene3 (Europe)	9.4724	19.012	6.7831	1.3509	0.3245	56.84	56.63	113.09	11.14	80.78	47.5	110.24	92.73	10.44	79.16	68.61	24	6.0872	6.6894	4.2735	1.6094	4.4417	4.3263	4.3592
Quene4 (Europe)	9.3975	19.2258	6.7599	1.3238	0.3188	62.95	54.64	110.76	13.06	76.73	47.66	100.82	87.32	9.73	77.35	70.62	23	6.1954	6.6988	4.2599	1.8474	4.435	4.2318	4.1464
Quene5 (Asia)	12.2255	18.386	6.6507	1.2868	0.3279	57.82	55.48	107.36	12.43	78.65	45.76	105.99	88.11	9.22	82.82	69.68	24	5.7862	6.3415	4.1448	1.498	4.3373	4.3719	4.5119
Quene6 (Asia)	11.903	20.163	6.4159	1.2875	0.3248	58.63	58.5	111.7	13.06	79.9	48.44	106.29	86.9	10.23	79.56	66.3	25	5.9702	6.737	4.2107	1.816	4.4916	4.7467	4.8806
Quene7 (Asia)	12.3177	Ne	Ne	1.3221	0.3343	54.27	59.09	105.59	12.42	83.09	48.9	107.02	86.09	9.02	80.81	65.63	21	5.7716	6.3946	3.8764	1.9231	4.52	4.4885	4.4555
Quene8 (Asia)	9.261	18.7405	6.8364	1.3043	0.3909	58.07	55.35	105.64	13.83	83.11	47.1	111.47	92.9	9.89	83.56	72.06	25	5.9044	6.4404	4.1114	1.5477	4.3748	4.4725	4.3322
Worker1 (Europe)	10.744	14.1841	4.7941	1.0905	0.2312	53.97	51.92	80.74	16.54	73.2	63	108.66	88.92	10.21	76.66	74.96	21	4.3827	5.0336	3.2887	1.493	3.0932	3.1311	2.9482
Worker2 (Europe)	9.3299	13.0988	4.4018	0.9649	0.2388	60.46	48.36	100.78	14.22	72.98	52.11	102.59	88.53	12.42	72.99	66.18	Ne	3.9379	4.6479	2.9845	1.2746	2.7784	3.0862	2.9391
Worker3 (Europe)	7.7166	13.6721	4.5599	0.9872	0.253	58.79	49.88	97.5	14.03	69.79	50.34	105.25	88	11.83	72.37	66.25	19	4.3218	4.9539	3.1981	1.0928	3.0426	2.9456	3.0823
Worker4 (Europe)	9.5424	13.3436	4.3631	1.0408	0.1762	60.15	50.94	96.42	17.34	69.96	57.08	103.84	88.45	11.47	75.9	71.4	19	4.3201	4.7934	2.9015	1.2235	2.7477	2.7637	2.6289
Worker5 (Europe)	8.4483	11.8039	3.8508	0.8391	0.2125	63.31	49.8	99.49	11.38	68.85	58.94	107.42	91.94	13.09	74.23	74.45	18	3.7221	4.2717	2.6943	1.1432	2.3505	2.6258	2.5748
Worker6 (Europe)	8.9773	11.5977	3.9044	0.8863	0.2	63.64	49.23	99.7	11.89	67.31	55.67	105.46	85.32	13.51	74.44	70.53	20	3.6239	4.0617	2.5299	0.9909	2.5878	2.6097	2.5397
Worker7 (Europe)	9.3698	12.4825	4.0306	0.957	0.237	64.9	52.8	99.5	14.5	74.7	55.5	100.6	92.7	15.5	67.7	Ne		3.8061	4.2899	2.5549	1.089	2.6259	2.6009	2.6748
Worker8 (Europe)	8.999	12.6347	4.2691	0.905	0.1834	61	85	105.2	13.1	81	58.5	106.1	84.9	14.4	75	78.6		3.8647	4.4682	2.504	1.1802	2.6624	2.5652	2.5438
Worker9 (Asia)	5.8474	14.2056	4.8861	0.9756	0.2394	67.74	49.27	104.11	11.93	74.88	53.98	108.42	91.09	13.22	77.25	73	22	4.2199	4.8215	3.1507	1.11	2.971	2.8967	2.8497
Worker10 (Asia)	9.4011	13.8672	4.6852	1.0198	0.2114	59.96	52.71	101.94	10.54	72.04	55.38	110.24	88.1	13.61	77.73	70.05	19	4.093	4.7017	2.8332	1.0694	2.6879	2.8698	2.8635
Worker11 (Asia)	7.3736	13.9833	5.0537	1.0595	0.2226	62.85	52.66	103.47	12.53	73.36	51.1	110.02	91.85	13.05	77.12	71.66	21	4.5194	5.1186	3.2558	1.3205	3.051	3.0376	3.0521
Worker12 (Asia)	6.8042	13.2847	4.597	0.9294	0.2041	68.2	48.66	105.04	10.3	76.28	53.84	108.66	94.31	14.28	77.14	72.72	19	3.7457	4.6828	2.9038	1.2733	2.8457	2.9032	2.8246
Worker13 (Asia)	7.0999	13.1033	4.4682	0.9657	0.1621	59.99	57.27	104.88	11.14	77.11	52.65	108.67	90.79	13.37	71.08	69.61	20	4.0005	4.5332	3.0164	1.0858	2.5261	2.7674	2.6413
Worker14 (Asia)	6.4625	13.0296	4.5497	0.9844	0.1931	66.82	48.92	102.21	8.91	73.13	55.25	114.5	92.4	15.61	78.92	72.8	21	4.1587	4.4164	2.7043	1.1838	2.7408	2.8501	2.7304
Worker15 (Asia)	5.8337	11.7578	4.1724	0.8779	0.1661	66.3	56.4	102.8	7.4	65.6	57.6	114.5	91.2	15	74.7	82.7		3.6425	4.2671	2.4462	1.0944	2.5718	2.6077	2.5947
Worker16 (Asia)	5.592	11.5655	4.0893	0.8509	0.149	64.9	59.2	107.4	12.3	67	57	108.6	86	15.3	73.9	86.5		3.6911	4.1535	2.5098	1.1448	2.473	2.3379	2.5203
Drone1 (Europe)	10.2915	15.6712	5.2925	1.2625	0.2114	62.69	45.84	101.61	12.71	70.82	51.92	116.25	87.7	13.01	89.02	75.35	22	4.8895	5.4519	3.4057	1.0828	2.9812	3.1807	3.032	3.7611	3.1212
Drone2 (Europe)	9.9549	15.1592	5.1133	1.1808	0.2786	62.41	48.75	96.83	12.7	81.09	53.63	109.39	87.46	11.54	85.68	78.02	21	4.6737	5.2004	3.3021	1.1929	3.1356	3.1067	2.9153	3.634	2.9617
Drone3 (Europe)	9.3952	14.0753	4.6646	1.101	0.2385	63.71	48.54	98.24	13.9	76.44	55.55	107.83	87.97	11.97	81.29	78.29	21	3.9129	4.735	3.0184	1.106	2.6434	2.8166	2.633	3.7334	2.9031
Drone4 (Europe)	10.2598	16.2548	5.4413	1.1309	0.2414	59.44	54.39	106.55	11.41	81.42	52.98	113.32	86.88	10.96	81.58	70.28	20	4.5011	5.1793	3.3552	1.0641	3.2206	3.2839	3.0838	3.7811	3.0284
Drone5 (Europe)	9.283	14.363	4.725	1.1073	0.2313	65.07	47.31	97.79	10.86	74.96	58.17	107.77	89.59	13.12	82.27	79.28	18	4.4765	4.7765	3.1456	1.0391	2.4889	2.8802	2.6733	3.5177	2.835
Drone6 (Europe)	9.709	15.1516	5.3141	1.2353	0.2127	61.95	51.42	104.09	12.87	78.31	50.85	103.78	91.83	11.53	75.55	76.33	21	4.8731	5.3343	3.6161	1.0395	2.5528	3.0644	2.7639	3.6058	3.0253
Drone7 (Asia)	6.4657	14.2648	4.7417	1.1043	0.2169	67.51	49.25	93.29	12.92	75.55	56.65	103.44	91.34	12.92	77.22	70.47	19	4.4485	4.7471	3.0062	0.8887	2.8405	2.9933	2.5878	3.1018	2.5334
Drone8 (Asia)	6.5009	14.6338	5.0494	1.1197	0.2481	65.24	49.48	92.72	11.93	75.82	50.54	106.79	93.25	14.11	74.6	68.32	18	4.3929	4.7772	3.3388	0.9929	2.9571	2.9948	2.8565	3.1716	2.8098
Drone9 (Asia)	9.4718	15.3852	5.1741	1.1827	0.2293	60.83	51.1	101.86	10.04	75.95	53.37	110.92	91.13	13.18	87.94	77.85	21	4.8082	5.1491	3.5045	1.0605	2.8608	3.0123	2.9103	3.6724	3.1491
Drone10 (Asia)	9.3874	15.2316	5.064	1.0883	0.2698	64.12	52.74	97.88	12.63	75.83	50.1	108.71	87.08	12.49	81.58	77.04	20	4.5496	5.0908	3.4434	1.0504	2.7571	2.8808	2.6395	3.6813	3.0488
Drone11 (Asia)	9.3217	15.1639	5.232	1.1445	0.3029	63.73	48.73	99.62	10.58	75.43	54.72	108.85	87.04	12.53	78.59	77.36	20	4.477	5.0358	3.3787	1.0174	2.8574	3.0672	2.9133	3.304	3.0587
Drone12 (Asia)	8.6073	13.533	4.6486	1.0504	0.2615	66.18	45.55	103.9	11.14	77.38	54.22	110.57	92.59	12.35	84.24	76.7	19	3.9883	4.5594	3.1083	1.0469	2.5348	2.8323	2.706	3.4151	2.7568
