## Supplemental Table 7 Asia samples selected genes for "Genetic differentiation and adaptive evolution of buff-tailed bumblebees in Asia"

### Sheet: sweeD_selected_wild_1koppert_ge
Gene_ID
LOC100649577	XP_012165346.1
LOC100647042	XP_020722026.1
LOC100649976	XP_003401691.1
LOC100648646	XP_020721121.1
LOC100650857	XP_012170307.1
LOC100650854	XP_003399282.1
LOC100644758	XP_012163819.1
LOC100649584	XP_012167880.1	XP_003398217.1
LOC100651534	XP_003398885.1
LOC105666639	XP_020722893.1
LOC100643215	XP_012171067.1	XP_020721864.1
LOC100647517	XP_020722203.1	XP_003400864.1
LOC100643366	XP_012166325.1
LOC100649136	XP_020719273.1	XP_012165350.1
LOC100650589	XP_003393086.1
LOC100650275	XP_003395313.1
LOC100643795	XP_003394301.1
LOC100644515	XP_020718339.1
LOC100647308	XP_020721180.1
LOC100648300	XP_020722854.1
LOC100650648	XP_003397184.1	XP_012166469.1
LOC100645484	XP_003395190.2
LOC110120039	XP_020723151.1	XP_020723149.1
LOC100645261	XP_003400604.1
LOC100644746	XP_020719942.1
LOC100643165	XP_003397766.1
LOC100649811	XP_012166479.1
LOC100644530	XP_020720851.1	XP_020720849.1
LOC100649816	XP_012167893.1	XP_003398219.1
LOC100642792	XP_003393106.1
LOC100644799	XP_003394619.1
LOC105666180	XP_020720717.1
LOC100649365	XP_012164088.2
LOC100649565	XP_003393863.1
LOC100649564	XP_012174543.2
LOC100643358	XP_003394768.1
LOC100651375	XP_012167725.1	XP_003397990.1
LOC100645209	XP_020721008.1	XP_012169298.1
LOC100643329	XP_012166541.1
LOC100644492	XP_003399074.1
LOC100644677	XP_012164788.1	XP_003396162.1
LOC100643927	XP_012163620.1	XP_012163622.1	XP_012163621.1
LOC100642364	XP_020718761.1
LOC100651876	XP_012164459.1
LOC100647693	XP_003396026.1
LOC100647120	XP_020722571.1
LOC100648167	XP_003397163.1
LOC100644803	XP_003396408.1
LOC100649698	XP_003398218.1	XP_012167887.1
LOC100649871	XP_003393866.1
LOC100651002	XP_003395645.1
LOC110119803	XP_020721765.1
LOC100650603	XP_003397265.1
LOC100648829	XP_003397812.1
LOC100645995	XP_020720329.1	XP_003397707.1	XP_012167079.1
LOC100646757	XP_003401666.1	XP_003401667.1
LOC100643695	XP_020719845.1
LOC100643697	XP_003397209.1
LOC100644440	XP_003396405.1
LOC100648756	XP_012168190.1	XP_003398459.1
LOC100650290	XP_003398223.2
LOC100644325	XP_003394776.1
LOC100642426	XP_012173442.1	XP_012173445.1	XP_020723038.1	XP_012173441.1	XP_012173444.1	XP_012173439.1	XP_012173440.1
LOC100651246	XP_012164439.1
LOC100644996	XP_020722543.1
LOC100644136	XP_003396885.1
LOC110119154	XP_020723129.1
LOC100648320	XP_012164989.1	XP_020719059.1	XP_012164992.1	XP_012164991.1	XP_020719065.1
LOC100643102	XP_020723077.1
LOC100650411	XP_020720691.1
LOC100649067	XP_020720613.1
LOC100646561	XP_012171704.1
LOC100643711	XP_012171469.1	XP_020722328.1
LOC100643719	XP_003392951.1
LOC100651591	XP_003392931.1
LOC100648975	XP_020718886.1
LOC100648974	XP_003395461.1	XP_012163893.1
LOC100650315	XP_003394661.1
LOC100642441	XP_003394599.1
LOC100651474	XP_020720014.1
LOC100651950	XP_020724058.1
LOC100644438	XP_012164787.1
LOC100644435	XP_003394307.2
LOC100650788	XP_003401054.1
LOC100652007	XP_003398235.1
LOC100648500	XP_012163089.1	XP_012176530.1
LOC100642587	XP_003401230.1
LOC105665882	XP_020719280.1
LOC110120321	XP_020724109.1
LOC100650459	XP_003400971.1
LOC100646633	XP_020721848.1	XP_003400290.1
LOC100646836	XP_003398928.1
LOC100649820	XP_012170316.1
LOC100651083	XP_012166488.1
LOC100644323	XP_003394310.1	XP_003394306.1	XP_012176148.2
LOC100642933	XP_012167889.1
LOC100648522	XP_003398210.1	XP_012167864.1
LOC100648523	XP_020720756.1
LOC105666541	XP_020722701.1
LOC100649923	XP_012164457.1	XP_003395310.2
LOC100646136	XP_012175804.1
LOC100650918	XP_020724122.1
LOC100642697	XP_012167874.1	XP_012167873.1
LOC100648201	XP_012163336.1
LOC100643568	XP_012164475.1
LOC100644690	XP_003399469.1
LOC100652210	XP_003400333.1
LOC100650470	XP_020719109.1
LOC100647674	XP_012172173.1
LOC110119185	XP_020724321.1	XP_020724320.1
LOC100651986	XP_012175740.1
LOC100646678	XP_020722024.1
LOC100646853	XP_003393373.1	XP_020721498.1	XP_003393374.1
LOC100643771	XP_003397771.1
LOC100644206	XP_020718356.1	XP_012163098.1	XP_012163100.1	XP_012163099.1	XP_012163101.1	XP_020718355.1
LOC100649492	XP_020718317.1
LOC100651603	XP_012166422.1	XP_012166421.1
LOC100645130	XP_020720628.1
LOC100645740	XP_003393287.1
LOC100645746	XP_012176407.1
LOC100651451	XP_020720863.1
LOC100645301	XP_012171337.1	XP_012171339.1	XP_020722283.1
LOC100646303	XP_012167846.1	XP_020720551.1
LOC100642559	XP_020724196.1
LOC100648712	XP_012165743.1	XP_012165745.1
LOC100650398	XP_020718765.1
LOC100650395	XP_003394583.1
LOC100650533	XP_003398225.1
LOC100642596	XP_003393104.1
LOC100647222	XP_003397320.1
LOC100645675	XP_003396171.1
LOC100651136	XP_012170414.1
LOC100651131	XP_012167042.1
LOC100646409	XP_012163653.1	XP_012163655.1	XP_020718519.1
LOC100643050	XP_020720548.1
LOC100643059	XP_012171648.1
LOC100649257	XP_020719278.1
LOC100647777	XP_003397080.1	XP_020719740.1
LOC100645880	XP_012167438.1	XP_020720296.1	XP_012167435.1	XP_012167434.1	XP_020720295.1	XP_012167439.1	XP_003397950.1
LOC100648456	XP_012171719.1	XP_012171720.1
LOC100648938	XP_003395797.1
LOC100642857	XP_012169521.1
LOC100648429	XP_012176618.1
LOC100649088	XP_020718818.1
LOC100644721	XP_020719169.1
LOC100651909	XP_003393017.1
LOC100649277	XP_003401925.1
LOC100644765	XP_020720226.1	XP_020720233.1	XP_012166967.1	XP_020720236.1
LOC100643838	XP_020719427.1
LOC100648441	XP_012166472.1
LOC100647030	XP_020720314.1	XP_020720311.1	XP_020720315.1
LOC100648826	XP_003396679.1
LOC100644372	XP_020720559.1
LOC100642813	XP_012167892.2
LOC100648462	XP_020722779.1
LOC100644741	XP_003401808.1
LOC100645908	XP_003396173.1
LOC100642240	XP_012176551.1	XP_012176553.1	XP_003394597.1
LOC100642243	XP_012164466.1
LOC100648643	XP_003398458.1
LOC100648674	XP_020719174.1
LOC100644354	XP_003392876.1
LOC100644350	XP_003402206.1
LOC100649108	XP_012170312.1	XP_020721628.1	XP_020721629.1
LOC100650046	XP_012167878.1
LOC100650041	XP_012166483.1	XP_003397260.1
LOC100650267	XP_020719098.1
LOC100651887	XP_020720670.1
LOC100642836	XP_020724185.1
LOC100642226	XP_012171711.1
LOC100645921	XP_012170408.1	XP_020721395.1	XP_012170407.1
LOC100645254	XP_020720629.1
LOC100643170	XP_012167756.2
LOC100643173	XP_003399699.1
LOC100643314	XP_012176133.2
LOC100651336	XP_020720518.1	XP_020720516.1	XP_012168340.1
LOC100648710	XP_003396359.1
LOC100651199	XP_012164872.1
LOC100650244	XP_003397262.1
LOC100646066	XP_012167841.1	XP_012167836.1
LOC100647335	XP_003396023.1
LOC100648311	XP_012165319.1
LOC110119695	XP_020721201.1	XP_020721199.1
LOC100648513	XP_012165740.1
LOC100650651	XP_003397746.1
LOC110119837	XP_020722028.1
LOC105666711	XP_020723200.1	XP_020723199.1	XP_020723197.1
LOC100643155	XP_003395091.1
LOC100643452	XP_003397207.1
LOC100645552	XP_003393751.1
LOC100651251	XP_003397507.1
LOC100643938	XP_012166548.1
LOC100651843	XP_020721341.1	XP_012168911.2
LOC100646267	XP_003398761.1
LOC105665997	XP_012166465.1
LOC100646883	XP_012173705.1	XP_003402147.1
LOC100647134	XP_003394083.1
LOC100649353	XP_003400719.1
LOC100651010	XP_003397505.1
LOC100651015	XP_020721397.1
LOC100646749	XP_020720969.1
LOC100646744	XP_003397233.1
LOC100648287	XP_012168185.1
LOC100643681	XP_003394300.1
LOC100643437	XP_003394298.1	XP_012176138.1
LOC100648746	XP_020718882.1
LOC100645044	XP_012176343.2
LOC100651866	XP_020721280.1
LOC100644878	XP_003394311.1
LOC100647808	XP_003395787.1	XP_012163816.1
LOC100645187	XP_012163113.1
LOC100650342	XP_012172010.1
LOC100643479	XP_003394769.1
LOC100646187	XP_012168264.1	XP_012168260.1	XP_003398522.1	XP_012168259.1	XP_012168263.1	XP_012168262.1	XP_012168261.1
LOC100647876	XP_003401272.1
LOC100643114	XP_003394605.1
LOC100643112	XP_012176136.1	XP_020724104.1
LOC100646986	XP_020720601.1
LOC100644466	XP_012173637.1	XP_003402207.2
LOC100651758	XP_012164903.1
LOC100650408	XP_012167336.1	XP_012167337.1
LOC100644556	XP_003396161.1
LOC100644998	XP_020718250.1
LOC100647396	XP_012171612.1
LOC100647822	XP_012171938.1
LOC100647824	XP_003401518.1
LOC100631093	XP_020718890.1
LOC100651623	XP_003401944.1	XP_020723120.1
LOC100646700	XP_012176362.2
LOC100650962	XP_020719337.1	XP_020719338.1	XP_020719333.1
LOC100648253	XP_012168448.1
LOC100644628	XP_012167754.1	XP_012167805.1	XP_020719894.1	XP_020719912.1	XP_012167546.1	XP_012167609.1	XP_012167708.1
LOC100651821	XP_020723209.1	XP_020723212.1
LOC100651827	XP_012163555.1	XP_003392933.1	XP_012163735.1
LOC100645372	XP_003396168.1
LOC100642479	XP_012164139.1
LOC100650885	XP_020719263.1
LOC100647546	XP_012169672.1	XP_020721110.1
LOC100650163	XP_012167882.1
LOC100648090	XP_012164549.1
LOC100650440	XP_003396373.1
LOC100646550	XP_020720816.1
LOC100646802	XP_003400696.1
LOC100646801	XP_012171149.1
LOC100647862	XP_003398367.2
LOC100650149	XP_012164443.1
LOC100650141	XP_020719122.1	XP_012163970.1
LOC100649931	XP_012166475.1	XP_012166476.1
LOC100649935	XP_020720693.1
LOC100648205	XP_012165043.1
LOC100647291	XP_012176422.2
LOC100648074	XP_012173507.1	XP_012173500.1	XP_012173510.1	XP_012173511.1	XP_012173509.1
LOC100647074	XP_020721032.1
LOC100649035	XP_003401282.1
LOC100652196	XP_003397279.1
LOC100647664	XP_012168932.1
LOC100648687	XP_012169075.1	XP_012169071.1
LOC100644218	XP_003399390.1
LOC100650124	XP_012169801.1
LOC100649955	XP_012163095.2
LOC100651610	XP_020721216.1
LOC100646100	XP_020724180.1	XP_012176360.1
LOC100648059	XP_020720644.1
LOC100642681	XP_003394601.1	XP_012176556.1
LOC100644688	XP_012169164.1	XP_003398995.1	XP_012169166.1	XP_020720966.1	XP_012169167.1
LOC100644685	XP_012167363.1	XP_012167364.1
LOC100652227	XP_003394835.1
LOC100643557	XP_012176721.1	XP_020723369.1	XP_003393030.1
LOC100643550	XP_003402200.1
LOC100643223	XP_012173455.1
LOC100650486	XP_020720466.1
LOC100651992	XP_003395326.1
LOC100646661	XP_020719793.1	XP_020719792.1	XP_020719794.1	XP_020719796.1
LOC105666169	XP_012168431.1
LOC100645121	XP_020718618.1
LOC100645122	XP_003396166.1
LOC100645124	XP_020719261.1
LOC100648035	XP_020722925.1	XP_020722933.1	XP_020722923.1	XP_003401677.1	XP_020722932.1	XP_020722928.1	XP_020722926.1
LOC100647925	XP_012175311.1
LOC100647924	XP_003393382.1	XP_020718545.1
LOC100648782	XP_003395460.1
LOC100643205	XP_003397288.1
LOC100651441	XP_012163820.1	XP_020718620.1
LOC100651446	XP_012165501.2
LOC100646318	XP_012171614.1	XP_020722034.1
LOC100649198	XP_012167939.1
LOC105666640	XP_012173337.1
LOC100651125	XP_003395320.1
LOC100651127	XP_012164132.1	XP_020718858.1	XP_020718857.1	XP_020718859.1	XP_003395646.1	XP_012164131.1	XP_003395647.1
LOC100647239	XP_020722762.1
LOC100649760	XP_003393865.1
LOC100643599	XP_012173555.1
LOC100644065	XP_003397935.2
LOC100642885	XP_003397203.1
LOC100649130	XP_003394419.1
LOC100644029	XP_012169522.1
LOC100643679	XP_003393031.1
LOC100648596	XP_020719271.1
LOC105665781	XP_012164446.1	XP_012164450.1
LOC100642192	XP_020720475.1
LOC100644739	XP_003400924.1
LOC100644732	XP_012169278.1
LOC100643809	XP_012166331.1	XP_012166332.1
LOC100647000	XP_020722761.1
LOC100647555	XP_020722466.1
LOC100651340	XP_020721335.1	XP_012169595.1
LOC100649260	XP_012166456.1	XP_012166452.1
LOC100651694	XP_020721054.1	XP_012169393.1
LOC100645543	XP_012173521.1
LOC100647494	XP_003394802.1	XP_012163131.1
LOC100644711	XP_003393744.1	XP_012170827.1
LOC100649097	XP_012168403.1
LOC100651577	XP_020721051.1
LOC100651572	XP_012168357.1	XP_012168354.1	XP_020720497.1
LOC100651570	XP_012167898.1
LOC100644552	XP_020723983.1	XP_003394061.1
LOC100642360	XP_020724127.1
LOC100645978	XP_012170936.1
LOC100645977	XP_012171291.1
LOC100645183	XP_003393748.1
LOC100651366	XP_012164518.1
LOC100649283	XP_020721226.1	XP_020721134.1	XP_020721212.1
LOC100645981	XP_012176415.1	XP_012176417.1
LOC100645563	XP_012166217.1
LOC100642485	XP_003395332.2
LOC100646037	XP_012171064.1	XP_003400285.1	XP_012171065.1	XP_003400284.1
LOC100646035	XP_003399802.1
LOC100643281	XP_003395416.3
LOC100649703	XP_003399753.1	XP_012170318.1
LOC100642861	XP_020722027.1	XP_012171238.2
LOC100651838	XP_003397193.1
